# Machine Learning-Guided Antibody Engineering That Leverages Domain Knowledge To Overcome The Small Data Problem

**DOI:** 10.1101/2023.06.02.543458

**Authors:** Thomas Clark, Vidya Subramanian, Akila Jayaraman, Emmett Fitzpatrick, Ranjani Gopal, Niharika Pentakota, Troy Rurak, Shweta Anand, Alexander Viglione, Rahul Raman, Kannan Tharakaraman, Ram Sasisekharan

**Affiliations:** Altus Enterprises, 900 Middlesex Turnpike, Billerica, MA; Department of Biological Engineering, Koch Institute for Integrative Cancer Research, Massachusetts Institute of Technology, 77 Massachusetts Avenue, Cambridge MA 02139

**Author notes:** To whom correspondence must be addressed. Contributed Equally (Thomas Clark, Vidya Subramanian, Akila Jayaraman).

## Abstract

The application of Machine Learning (ML) tools to engineer novel antibodies having predictable functional properties is gaining prominence. Herein, we present a platform that employs an ML-guided optimization of the complementarity-determining region (CDR) together with a CDR framework (FR) shuffling method to engineer affinity-enhanced and clinically developable monoclonal antibodies (mAbs) from a limited experimental screen space (order of 10^2 designs) using only two experimental iterations. Although high-complexity deep learning models like graph neural networks (GNNs) and large language models (LLMs) have shown success on protein folding with large dataset sizes, the small and biased nature of the publicly available antibody-antigen interaction datasets is not sufficient to capture the diversity of mutations virtually screened using these models in an affinity enhancement campaign. To address this key gap, we introduced inductive biases learned from extensive domain knowledge on protein-protein interactions through feature engineering and selected model hyper parameters to reduce overfitting of the limited interaction datasets. Notably we show that this platform performs better than GNNs and LLMs on an in-house validation dataset that is enriched in diverse CDR mutations that go beyond alanine-scanning. To illustrate the broad applicability of this platform, we successfully solved a challenging problem of redesigning two different anti-SARS-COV-2 mAbs to enhance affinity (up to 2 orders of magnitude) and neutralizing potency against the dynamically evolving SARS-COV-2 Omicron variants.
