## Supplementary material for "Machine Learning-Guided Antibody Engineering That Leverages Domain Knowledge To Overcome The Small Data Problem": Table S2

### Sheet: Sheet1
Template	Chain	scaffold_sequence	𝚫E	pKa Score	PSH	PPC	PNC	SFVCSP
GMAB0	H	EVQLVESGAEVKKPGASVKVSCKASEYIFTGYFINWVRQAPGQGLEWMGRISPTSGGTNYAQNFQGRISMTRDTSISTVYMELSGLKSDDTAVYYCVRDGRFHYENSARMGSAFDIWGQGTMITVSS	192.931	142.07	99.0118	0	0	0
GMAB0	H	EVQLVESGAEVKQPGSSVRVSCKASGGTFSSYAFNWVRQAPGQGLEWMGVLIPIFNTRNYAQRFQDRVTITADESTSTAYMELSGLRSEDTAVYYCARAYPSGTIAVAGPIEYLQHWGQGTLVTVSS	49.0796	152.17	99.0118	0	0	0
GMAB0	H	QIHLEQSGAEVKKPGASVKVSCKASGYMFTGYYIHWVRQATGQGLEWMGRINPNSGDTKYAQKFQGRVTMTTDTSINTAYMEMTGLKVDDTAVYYCAREEGVGFCNGASCYNYFAPWGQGTLVIVSS	76.98	152.6	99	0	0	0
GMAB0	H	QIHLEQSGAEVKKPGASVKVSCKASGYMFTGDYIHWVRQAPGQGLEWMGRINPNSGETNYAQKFQGRFTRTRDTSINTAYMEMTGLKVDDTAVYYCAREGGVGFCNGASCYNYFAPWGQGTLVIVSS	414.238	152.6	99.0118	0	0	0
GMAB0	H	QVQLVQSGAEVKKPGSSVKVSCKASGGAFNSFVITWVRQAPGQGLEWMGGITPINSRTNYAQNFQGRVSITADTSTSSVYMELSGLRSEDSAVYYCARGRTYSYDSRNNSVYYFDNWGRGTLVTVSS	67.75	152.85	99	0	0	0
GMAB0	H	QVQLLQSGAEVKEPGASVRVSCKASGYTFTAYFVHWLRQAPGQGPEWMGIINPGGGSTRYAQKFQGRVSVTRDTSTSTVYMDLSSLISEDTAVYYCARDPQDYCIGDSCYSGRFDPWGQGTLVTVSS	169.082	133.49	99.0118	0	0	0
GMAB0	H	QVQLVQSGPEVKKSGASVRVSCQASGYTFSSYGISWVRQAPGQGLEWMGWISWNNANTNYAQSFQGRVTLTTDTSTNTAFLELRNLRSDDTAVYFCARDSEYISGYYRAPRAFFDYWGQGTLVTVSS	43.01	143.67	102	0	0	0
GMAB0	H	QVQLVQSGAEVKKPGASVRVSCKASGYTFTNYAINWVRQAPGQGLEWMGWITPHNGKTNYAENLQDRVTMTTDTSTSTVYMDLRSLGSDDTAVYYCARAGYSYRIRRGYGVYFFDFWGPGTLVTVSS	186.598	149.02	99.0118	0	0	0
GMAB0	H	QVQLVQSGSELKKPGSSVKVSCKASGGTFRSHAISWVRQAPGQGLEWMGEITPIFGTPKYAQKFRGRVTITADESTRTAYMELSSLGSEDTAVYYCARDLGGTTGWGQVYSNGMDVWGQGTTVTVSS	34.52	150.9	99	0	0	0
GMAB0	H	QMQLVQSGAEVRKPGSSVKVSCKASGGTFSSDGFSWVRQAPGQGLEWMGVIMPLFNTTNYAQKFQGRVTISADEVTSTAFMELSGLKSEDTAIYYCARLVGFILLRGVIKRGRFDPWGQGTLVTVSS	40.2504	150.9	101.905	0	0	0
GMAB0	H	TVQLVESGAEVKKPGASVKVSCKTSGYTFSDYYMHWVRQAPGQGPEWMGRVNPDRGSTNFAQKFQGRVTMTRDTSINTAFLELTGLRFDDTAMYYCARDGRFPISGGQGRRGAFDIWGQGTMVTVSS	70.9846	154.55	99.0118	0	0	0
GMAB0	H	EVQLVESGAEVRKPGSSVKVSCKASGGTFSSDGFSWVRQAPGQGLEWMGVIMPLFNTTNYAQKFQGRVTITADEVTSTAFMELSGLKSEDTAIYYCARLVGFILLRGVIKRGRFDPWGQGTLVTVSS	41.84	155.15	102	0	0	0
GMAB0	H	EVQLEESGAEVKKPGASVKVSCKASGYNFTTYEINWVRQAAGQGLEWMGWMNPITGDTGYAQKFQGRVTMTRQTSITTAYMEVSNLRSEDTAVYYCARGAPVFVNGYSPTNNFLDPWGQGTLVIVSS	73.34	155.75	99	0	0	0
GMAB0	H	QVQLVQSGAEVKKPGSSVKVSCKVSGGTFGGYAISWVRQAPGKGLEWMGGIIPMFWTTRYPQKFQGRVTMTADESTGTVYMEMSGLKSEDTAMYYCARVGGPKSTWNDQEDDPFDIWGQGTMVTVSS	205.611	159.48	99.0118	0	0	0
GMAB0	H	QMQLVQSGSEVRRPGSSVKVSCQASGGAFSSYAINWIRQAPGRGLEWMGGLIPVFGAPKYAQEFQGRITITADESTRTVYMELSRLKSEDTAVYYCARDLEFKGYGDNLFSNGFDIWGQGTMVTVSS	178.288	161	99.0118	0	0	0
GMAB0	H	QIHLEQSGAEVKKPGASVKVSCKASGYMFTGYYIHWVRQAPGQGREWMGRINPNSGDTNYAQKLQGRVTMTRDTSINTAYMEMTGLKVDDTAVYYCAREGGVGFCNGASCYNYFAPWGQGTLVIVSS	296.928	165.08	100.392	0	0	0
GMAB0	H	EVQLVQSGSEVRKPGSSVKVSCKASGGAFTSYAINWVRQAPGRGLEWVGGLIPVFGAPKYAQEFQGRITMTADESTRTVYMELSRLKSEDTAVYYCARDLEFKGYGDYLFSNGFDIWGQGTMVTVSS	171.262	169.58	99.0118	0	0	0
GMAB0	H	EVQLVESGAEVKKPGSSVKVSCKASGGTFSSYAISWVRQAPGQGLEWMGRIIPILGIANYAQKFQDRVTMTADESTSTAYMDLSNLRSDDTADYYCATRVSVEVFDPTPYDYGMDVWGRGTTVTVSS	51.1	173.73	99	0	0	0
GMAB0	L	EVVLTQSPGTLSLSPGERATLSCRASQSVGSSSLAWYQQRPGQAPRLLIYGTSSRATGIPDRFSGSGSGTDFTLSITRLEPEDFADYYCQHAGSSFTFGPGTTVDIR	9.9	144.74	99.0118	0	0	-3
GMAB0	L	EIVLTQSPGTLSLSPGERATVSCRASQSVTSNYLAWYRQKPGQAPRLLIYSASTRATGIPDRFTGSGSGTEFTLTISRVEPEDFAVYYCQQYGSSATFGQGTRLDIK	7.7	162.75	99.0118	0	0	0
GMAB0	L	EIVLTQSPGTLSLSPGETVTLSCRASQSVSSSWLAWYQQKPGQVPRLLIYGTSNRATGVPERFSGSGSGTDFSLTISRLEPEDIATYFCQQYGRPPTFGQGTQVEIK	126.075	125.31	99.3535	0	0	-6
GMAB0	L	EIVLTQSPGTLSVSLGGRATLSCRASQSVGSSYLAWYQQKPGQAPRLLIYGASSRATGIPDTFSGSGSGTDFTLTISRLEPGDFGVYYCQHYGSHITFGQGTRLEIK	66.8166	129.29	99.0118	0	0	3
GMAB0	L	DIQLTQSPSSLSASVGDRVTITCQASQDINNNYLNWYQQKPGKAPNLLIYDASNLETGVPSRFSGSGSGTHFTFTISSLQPEDIATYYCQQYDNLYTFGQGTKLEIK	1360.62	131.39	99.0118	0	0	3.3
GMAB0	L	EIVMTQSPATLSLSPGERATLSCRASPSIANKYLSWYQQKPGQAPRLLIYGASTRATGIPARFSGSGSGTDFTLTTSSLQPEDFGVYFCQQDFNLPTFGQGTRLEIK	4.3	133.54	99.0118	0	0	0
GMAB0	L	EIVLTQSPGSLSLSLGETATLSCRASQTVSSRQLAWYQQKPGQAPRLLIYDASWRATGIPDRFSGSGSGTDFTLTVSRVEPEDFGMYFCQQYGISPTFGQGTKVEVK	52.1426	135.84	99.0118	0	0	-3
GMAB0	L	ESVLTQSPASLSLSPGETATLSCGASQSVSSNYLAWFQQKPGLAPRLLIYDASNRATGISDRFSGSGSGTDFTLTISRLEPEDSAVYFCQQYGSSYTFGQGTKLEIK	6.58638	135.84	99.0118	0	0	-3
GMAB0	L	EVVLTQSPGTLSVSPGQRAALSCRASHSVTDDSLAWYQHKSGQAPRLLIYGASIRARGIPDRFSGSGSGTDFTLTISRLEPEDFAVYYCQQYGPSFTFGPGTTVDIK	57.8587	138.94	99.0118	0	0	0.3
GMAB0	L	QIVLTQSPGTLSVSPGERVTLSCRASQSVGENSLAWYQHKFGQAPRLLIYGASSRATGIPDRFSGSGSGADFTLAINSLEPEDVAVYYCQQYATSVTFGGGTKVEIR	136.428	143.79	99.0118	0	0	0.3
GMAB0	L	EIVLTQSPDTLSLSPGQRAALSCGASQSFSSALLAWYQQKPGQPPRLIIYGASTRVAGIPDRFSGSGSGTDFTLTISRLEPEDVAIYYCQKYGSSPTFGQGTKLEIK	73.0564	147.72	99.0118	0	0	0
GMAB0	L	EIVLTQSPGSLSLSPGQRATLSCRASQSVRNNFLAWYQQKPGQAPRLLIYNASRRATGIPGRFSGSGSGTDFTLTITRVEPEDFAVYHCHQYGSSPTFGQGTRLETK	20.8346	152.02	99.0118	0	0	6
GMAB0	L	QIVLTQSPGSVSLSPGERATLSCRASHTIKNNCIAWYQHKPGQAPRLLIYDASDKATAIPDRFSGSGSGTDFTLTISRLEPEDFGMYYCQQYGSLITFGQGTRLEIK	48.0656	156.27	99.0118	0	0	0.3
GMAB0	L	QIVLTQSPGSLSLSPGERATLSCRASHSIKSNYLAWYQHKPGQAPRLLIYDASDRATAIPDRFSGSGSGTDFTLTITRLEPEDFGMYYCQQYGSLITFGQGTRLEIK	21.9724	156.27	99.0118	0	0	3.3
GMAB0	L	EIVLTQSPGTLSLSPGERATLSCRASQSVSSGSLAWYQVKPGRAPRLLIYGTSSRATGIPDRFSGSGSGTDFTLTVSRLEPDDFALYYCQQYGSSFTFGPGTRVDIK	23.0897	161.55	99.0118	0	0	3
GMAB0	L	EIVLTQSPDTLSLSPGERATLSCRASQSVSNNRFAWYQQKRGQPPRLLIYGGSNRATGIPDRFSGSGSGTDFTLTINRLEPEDFAVYFCQQYAGSCSFGQGTRLEIK	8.2	166.4	99.0118	0	0	3
GMAB0	L	EIVLTQSPGTLSLSPGETATLSCRASQSVSSYYLAWYQQKPGQAPRLLIYDASTRATGIPNRFSGSGSGTDFTLTINTLETEDFAVYYCQQYGNSLTFGQGARLEIK	-35.1	125.31	99.0118	0	0	-3
GMAB0	L	EIVLTQSPATLSLSPGERATLSCRASQSVSSNYLSWYQHKPGQAPRLLIYGASTRATGIPARFSGSGSGTDFTLTISSLQPEDLAVYYCQQDYISITFGQGTRLEIT	87.8599	129.01	99.0118	0	0	-2.7
GMAB0	L	DIVMTQSPDSLAVPLGERATINCKSSQSVLDRSLGWFQQKPGQPPKLLIYWASTRESGVPDRFSGSGSGTDFTLTISSLQSEDAAVYYCQQFSPGLIFGGGTKVEIK	-46.8298	133.29	99.0118	0	0	-3
GMAB0	L	EIVLTQSPGTLSLSTGDRGTLSCRASESVSNIYLAWYRQTPGQAPKLLIYGASTRATGIPDRFSGSGSGTDFTLTISGVEPEDSALYYCHHYGTSPSFGQGTKLEIK	149.161	135.24	99.0118	0	0	-3
GMAB0	L	EIVLTQSPGTLSLSPGEGATLSCRASQSVSSGNLAWYQQKPGQAPRLLIYGTFRRATGIPDRFSGSGSGTDFTLSISRLEPEDLALYYCQQYGSSNTFGQGTRLDIK	62.066	137.19	99.0118	0	0	-3
GMAB0	L	NIVLTQSPATLSLSPGEKATLSCGASHPVSYTYLAWYQQKPGLAPRLLLYDTSKRATGIPDRFSGSGSGTSFTLTIARLEPEDFAIYYCQQYGLSPSFGQGTRLEIK	6	144.67	99.0118	0	0	6
GMAB0	L	EVVLTQSPSTLSLSPGERATLSCRASQSVGSSSLAWYQQRPGQAPRLLIYGTSNRATGVPDRFSGSGSGTDFTLSINRLEPEDFAHYYCQHAGSSFTFGPGTMVDIR	10.8932	147.09	99.0118	0	0	0.3
GMAB0	L	ETVLTQSPGTLSLSPGDRATLSCRASQYITNSRMAWYQQRPGHAPRLLIYGASSRATGVPDRFSGSGSGTDFTLTVSRLEPEDFALYYCHQYGRSPTFGQGTKLEIE	11.4	149.39	99.0118	0	0	-5.7
GMAB0	L	DIVLTQSPGTLSLSPGERATLSCRASQSVNSGSLAWYQLKPGQAPRLLIYATSSRATGIPDRFSGSGYGTDFTLTVSRLEPDDFALYCCKQYGSSFTFGPGTRVEIK	35.2315	149.67	99.0118	0	0	0
GMAB0	L	EIVLTQSPGTLSLSPGERATLSCRASQSVTRSYLSWYQQQRGQAPRLLLYGASSRATGIPDRFSGSGSGTDFSLTISRLEPEDFAVYHCQLYGGLHTFDQGTRLEIK	157.587	161.87	99.0118	0	0	0
GMAB0	L	EIMVTQSPATLSLSPGERVTLSCGTSQTISSGYLAWYQKRPGLAPRLLIYDTSNRATGVPDRFSGSGSGTDFTLTISRLEPEDFAVYYCQQYAESPTFGQGTRLEIK	133.924	162.75	99.0118	0	0	3
CMAB0	H	QVQLVESGAEVKKPGESLTISCKGSGYAFTHYWIGWVRQMPGKGLEWMGIIYPGDSDTRYTASFQGQVTISADKSISTAFLQWSSLKASDTAMYYCARHGVADTVLDLWGQGTLVTVSS	68.1564	123.99	157.515	0	0.225219	0
CMAB0	H	EVQLLQSGAEVKKPGESLTISCKGSGYSFSTDWIGWVRQMPGRGLEWMGIIYPGDSDTKYSPSFQGQVAISADKSINTAYLQWTSLRASDTAIYYCARRMPDSTGPDYWGQGTLVTVSS	-1.5	128	150	0	0.2	-1
CMAB0	H	EVQLVESGAEVKKPGESLTISCKGSGYAFTHYWIGWVRQMPGKGLEWMGIIYPGDSDTRYTASFQGQVTISADKSISTAFLQWSSLKASDTAMYYCARHGVADTVLDLWGQGTLVTVSS	67.6004	128.24	157.543	0	0.225219	-1
CMAB0	H	EVQLEQSGAELKQPGESLRISCKGSGYSLTNTWIGWVRQMPGKGLEWMGIIYPGDSETRYSPSFQGQVTISADKSINTAYLQWSSLKASDTAMYYCARGRGIALRPDYWGQGTLVTVSS	-3	130	150	0	0.2	-2
CMAB0	H	QVQLVESGAEVKKPGESLKISCKGVGYRFANYWIGWVRQMPGKGLEWMAIIYPADSDSSYSPSFQGQVTISADKSTNTAYLQWSSLKASDSALYYCARPDRSHSHADFWGQGTLVTVSS	32.8656	134.52	151.798	0	0.225219	1
CMAB0	H	EVQLVQSGAEVKKPGESLKISCKGSGYYFSTYWIAWVRQMPGKGLEWMGIIYPDDSDTRYSPSFQGQVTISADKSINTAYLQWSSLRTSDSAMYYCARLGPNSAYFDYWGQGILVTVSS	65.5485	136.47	149.909	0	0.225219	0
CMAB0	H	EVQLVESGAELKKPGASLRISCKGSGYSLTNTWIGWVRQMPGKGLEWMGIIYPGDSETRYSPSFQGQVTISADKSINTAYLQWSSLKASDTAMYYCARGRGIALRPDYWGQGTLVTVSS	-1.00536	136.47	149.909	0	0.225219	1
CMAB0	H	EVQLVESGAELKKPGGSLRISCKGSGYSLTNTWIGWVRQMPGKGLEWMGIIYPGDSETRYSPSFQGQVTISADKSINTAYLQWSSLKASDTAMYYCARGRGIALRPDYWGQGTLVTVSS	-0.128204	136.47	149.909	0	0.225219	1
CMAB0	H	TVQLVESGAELKKPGESLRISCKGSGYSLTNTWIGWVRQMPGKGLEWMGIIYPGDSETRYSPSFQGQVTISADKSINTAYLQWSSLKASDTAMYYCARGRGIALRPDYWGQGTLVTVSS	-1.44544	136.47	150.802	0	0.225219	1
CMAB0	H	EVQLVQSGAEVKKPGESLKISCKGSGYSFTSYWIGWVRQVPGRGLEWMGIIYPGDSDTRYSPSFQGQVTISADKSISTAYLQWSSLKASDSGMYYCARRGSSAEWFDPWGQGTLVTVSS	14.8916	136.47	159.412	0	0.225219	0
CMAB0	H	EVQLVESGAEVKKPGESLKISCKGSGYNFTSHWIGWVRQMPGKGLEWMGIIYPGDSDTRYSPSFQGQVTISADKSITTAYLQWSSLKASDTAIYYCAKTGDPDPEFDYWGQGTLITVSS	36.0862	138.77	159.445	0	0.225219	0
CMAB0	H	EVHLVQSGAEVKKPGESLKISCKASGYTFTSYWIGWIRQMPGKGLEWMGIIYPGDSDTRYSPSFQGQVTISADKSINTAYLQLSSLKASDTAMYYCARQQGSITAALYWGQGTLVTVSS	236.418	140.52	150.531	0	0.225219	0.1
CMAB0	H	EVQLVQSGAEVKKPGESLKISCKGSGYSFSSYWIGWVRQMPGKGLEWMGIIYPGDSDTRYSPSFQGQVTISADKSIGTAYLHWSSLKASDTAIYYCARHYDSYRGFDYWGQGSLVTVSS	1.23312	140.52	156.766	0	0.225219	0.1
CMAB0	H	EVQLLESGAEVKKPGESLKISCQGSGYIFTSYWIAWVRQTPGKGLEWMGIIYAGDSDTRYSPSFQGQVTISADKSISTAYLQWSSLRASDTAMYYCARHSGASGGFDYWGQGTLVTVSS	1.99015	140.72	159.412	0	0.225219	0
CMAB0	H	EVQLVQSGAEVKKPGESLKISCKASGYNFASDWIGWVRQMPGRGPEWMAVIYPGDSDTRYSPSFQGHVTISADKSISTAYLQWSSLKASDTAIYYCVRRPDIRGCFDYWGQGTLVTVSS	42.198	142.47	159.404	0	0.225219	0.1
CMAB0	H	EVQLVQSGPEVKKPGESLKISCKASGYTFTSSWIGWVRQMPGKGLEWMGIIYPGDSHTRYSPSFQGQVTISADKSISTAYLHWSSLRASDTAIYYCARQTSLTTDFDPWGQGTLVTVSS	-4.8	142	159	0	0.2	0.1
CMAB0	H	EVQLEESGAELKKPGESLKISCKGSGYIFSSHWIAWVRQMPGKGLEWMGIIYPDDSDTRYSPSFQGQIVISADKSISTAYLQWSSLKASDTAMYYCARPTRLRWSLDYWGQGTLVTVSS	6.47592	143.02	159.412	0	0.225219	-1
CMAB0	H	EVQLEESGAEVKKPGESLKISCKGSGYTFTNYWIGWVRQTPGKGPEWMGIIYPDDSDTIYSPSFQGQVTISADKSITTAYLQWSSLKASDTAMYYCARATGLWLGFDYWGQGTLVTVSS	19.6438	143.02	159.445	0	0.225219	-1
CMAB0	H	EVQLEESGAEVKKPGESLKISCRASGYTFTNYWIAWVRQMPGKGLEWMGIIYPADSETIYSPSFQGQVTISADKSISTAFLQWSSLKTSDTAMYYCANPGGPHATFDNWGQGTQVTVSS	0.585391	143.02	159.412	0	0.225219	-1
CMAB0	H	EVQLVQSGSEVKKPGESLRISCTGSRYSFTDYWISWVRQMPGKGLEWMGTIDPSDSYTSYGPSFQGHVTISADKSVNTAYLQWSSLRASDTAMYYCARSKRSFGWFDPWGQGTLVTVSS	-0.871887	144.42	151.824	0	0.225219	0.1
CMAB0	H	QVQLVQSGAEVKKPGESLKISCKGSGYTFTNYWIGWVRQMPGKGLEWMAIIYPGDSDVRYSPSLQGRVTISADKSINTAYLQWSSLRVSDTAIYYCVRPVDSGYDFEHWGQGTLVTVSS	28.3516	144.7	149.873	0	0.225219	2
CMAB0	H	EVQLEESGAELKKPGESLRISCKGSGYSLTNTWIGWVRQMPGKGLEWMGVIYPGDSETRYSPSFQGQVTISADKSINTAYLQWSSLKASDTAMYYCARGRGIALRPDYWGQGTLVTVSS	-2.11005	144.97	149.909	0	0.225219	-1
CMAB0	H	QVQLVQSGAEVRKPGESLKISCRGSGYSFTSYWIGWVRQMPGKGLEWMGIIYPTDSTTEYSPSFQGRVTISADKSINTAYLQWSSLRAADSAIYYCARYTSNWYGPDYWGQGTLVTVSS	-2.3	147	150	0	0.2	2
CMAB0	H	EVQLVQSGAEVKKPGESLKISCRGFGYNFLTYWIGWVRQMPGKGLEWMGIIYPDDSDIRYSPSFQGQVTISADKSVSTAFLQWTSLKASDSAIYYCARHAAGGWSFDLWGRGTLVTVSS	-4	147	162	0	0.2	1
CMAB0	H	EVQLEESGAEVKKPGESLKISCQGSGYRFTSYWIVWVRQMPGKGLEWMGSVQPADSDTRYSPSFQGQVTISADKSITTAHLQWSSLKASDTAMYYCARHSDITATTDLWGQGTLVTVSS	3.38399	149.02	159.445	0	0.225219	-0.9
CMAB0	H	EVHLVESGAEVKKPGESLKISCKGSGDSFTNYWIGWVRQMPGKGLEWMGIIYPGDSDTRYSPSFQGQVTISADKSINTASLHWSSLKASDTAMYYCARLWQQPNWFDLWGQGTLVTVSS	218.138	150.77	152.456	0	0.225219	0.2
CMAB0	H	EVQLEESGAEVKKPGESLRISCKGSGYSFTSYWISWVRQMPGKGLEWMGRIDPSDSYTNYSPSFQGHVTISADKSISTAYLQWSSLKASDTAMYYCARHGGEQWLYDYWGQGTLVTVSS	-1.1	151	159	0	0.2	-0.9
CMAB0	H	EVQLVESGAEVKKPGESLKISCKGFGYNFVGYWIGWVRQMPGKGLEWMAIIYPDDSEIRYSPSFQGQVTISADKSINTAYLQWSSLRASDTAMYYCARHTAGGWNFDLWGRGTQVTVSS	29.2574	153.2	149.901	0	0.225219	1
CMAB0	H	EVQLVESGAEVKKPGESLRISCKGFGYNVFTYWIGWVRQMPGKGLEWMGAIYPDDSETRYSPSFQGQVTISADKSVSTAYLQWSSLKASDTAIYYCARHTAGDWYFDLWGRGTLVTVSS	-3.28403	153.2	162.4	0	0.225219	1
CMAB0	H	EVQLVESGAEVKKPGESLRISCKGFGFNFFTYWIGWVRQMPGKGLEWMGAMYPDDSDTRYSPSFQGQVTISADKSINTAYLQWSSLKASDTAIYYCARHTAGDWYFDLWGRGTLVTVSS	-4.6	153	150	0	0.2	1
CMAB0	H	EVQLEESGAEVKKPGESLKISCKTSGYSFTSHWIGWVRQMPGKGLEWMGIVFPGDSDNRYSPSFQGQVTISADKSITTAYLRWSSLKASDTAIYYCARLGTNRSQLDYWGQGTLVTVSS	0.40507	155.5	159.445	0	0.225219	0
CMAB0	H	EVQLEESGAELKKPGESLKISCKASGYSFTSWWIGWVRQMPGKGLEWMGIIYPSDSDARYSPSFQGRVTISADKSISTAYLQWSSLKASDTAMYYCAIDADGYNSIGYWGQGTLVTVSS	-0.394048	155.5	159.412	0	0.225219	0
CMAB0	H	EVQLEESGAEVKKPGESLRISCKGFGFNFYTYWIGWVRQMPGKGLEWMGAIYPADSDTRYSPSFQGQVTISADKSVSTAYLQWSSLKASDTAIYYCARHTAGDWYFDLWGRGTLVTVSS	-2.89341	157.45	162.4	0	0.225219	0
CMAB0	H	EVHLVESGAELKKPGESLRISCKGSGYSLTNTWIGWVRQMPGKGLEWMGIIYPGDSETRYSPSFQGRVTISADKSINTAYLQWSSLKASDTAMYYCARGRGIALRPDYWGQGTLVTVSS	214.25	159.2	150.531	0	0.225219	1.1
CMAB0	H	EVQLVESGAEVKKPGESLRISCKGSGYSFTSYWISWVRQMPGKGLEWMGRIDPSDSYTNYSPSFQGHVTISADKSISTAFLQWSSLKASDTAMYYCARSFGVVSYFDLWGRGTLVTVSS	-0.400075	159.2	159.412	0	0.225219	1.1
CMAB0	L	DIVMTQSPDSLAVSLGERATINCKSSQSVLYSSNNKNYLAWYQQKPGQPPNLLIYWASTRESGVPDRFSGSGSGTDFTLTINNLQAEDVAVYYCQQYYSTPFTFGPGTTVDIK	6.72063	114.21	159.304	0	0.225219	0
CMAB0	L	DIVMTQSPDSLAVSLGARATINCKSSQSVLYSANNKNYLAWYQQKAGQSPTLLIYWASTRVSGVPDRFSGSGSGADFTLTISSLQAEDVAVYYCQQYYNTPLTFGGGTKVEIK	8.31669	121.09	156.527	0	0.225219	0
CMAB0	L	DIVMTQSPDSLAVSLGERATINCKSSQSVFYSTNNRNWLAWYQQKPGQPPKLLMYWASTRESGVPDRFSGSGSGTDFTLSISSLQADDVAVYYCQQYLTNPFNFGPGTTVDIK	1.52917	124.14	159.304	0	0.225219	0
CMAB0	L	DIVMTQSPDSLAVSLGERATINCKSSQSVLSSSNNNNYLAWYQQKPGQPPKLLIYWASTRESGVPDRFSGGGSATDFTLTISSLQPEDVAVYYCQQSYTAPITFGPGTTVDIK	1.66	124.7	165	0	0.2	0
CMAB0	L	DIVMTQSPDSLAVSLGETATINCKSSQSVLYSPKNQNMLAWFQQRPGQAPKLLIYGASNRESGVPDRFTGSGSGTEFTLTISNLQAEDVAVYYCQQYISAPQTFGPGTKVEIK	11.6493	125.94	159.764	0	0.225219	0
CMAB0	L	DIVMTQSPDFLAVSLGERATLNCKSNQSVLYDYNNKNYLAWFQQKPGQSPNLLIYWASIRESGVPDRFSGSGSGTDFTLTISSLQAEDVAVYYCQQYYTLPLTFGGGTRVDIK	6.58231	126.69	159.719	0	0.225219	0
CMAB0	L	DIVMTQSPDSLAVSLGERATINCKSSQSVLYSSNNKNYLAWYQQKAGQPPQLLLYWASTRESGVPDRFSGSGSGTDFTLTISSLQAEDVAVYYCQQYYSTPRTFGPGTKVDIR	4.52312	126.69	159.304	0	0.225219	0
CMAB0	L	DIVLTQSPDSLSVSLGERATINCKSSQSLLYTSTDKNYLAWYQQKPGQPPRLLVSWASTRESGVPDRFSGSGSGTDFTLTISSLQAEDVSVYYCQQYYSSPLTFGGGTTVEIK	-5.08839	127.29	159.304	0	0.225219	0
CMAB0	L	DIVMTQSPDSLAVSLGERASINCKSSQSVLHSSNNKDYLAWYQQRPGQPPTLLISWASTRESGVPDRFSGSGSATDFTLTINSLQAEDVAVYYCQQYYETPRTFGPGTKVEIK	-0.08	127.3	166.3	0	0.2	0
CMAB0	L	DIVMTQSPASLAVTLGGRATINCKSSQTVLHRSDNKNYLAWYQQKAGQPPKLLIYWASTRASGVPDRFSGSGSATDFTLTISSLQAEDVAVYYCQQYYNSPLWVFGQGTRVEIK	-6.97	129.9	166.3	0	0.2	0
CMAB0	L	DIVMTQSPDSLSVSLGERATINCKSSQSVLSSSNGRDYLAWYQHRPGQPPNLIIYWASTRESGVPDRFSGSGSGTDFTLTISSLQAEDVAVYYCQQYYTSPFSFGPGTKVDIK	15.7106	132.69	159.304	0	0.225219	0
CMAB0	L	DIVMTQSPDSLAVSLGGRATINCKSSQSVLSRSNTLNYLAWYRQKAGQPPTLLLYWASTRESGVPDRFSGSGSGTDFTLTINSLQAEDVGVYYCQQFFTTPFTFGPGTKVDIK	-9.53	133	159.3	0	0.2	0
CMAB0	L	DIVMTQSPASLAVSLGERATINCKSSQTVSSSSNDKNYLVWYQQRPGQPPRLLIYWASTRASGVPDRFSGSGSGTDFTLTISSLQAEDVAVYYCQQFYSHPPLTFGPGTKVDVK	1.3	135.5	159.3	0	0.2	0
CMAB0	L	DIVMTQSPDFLSVSLGERATVNCKSSQSVLFSSQNKNYLAWYQQKPGQPPKLLMSWASTREYGVPDRFSGSGSATDFTLTISNLQAEDVAVYYCQQYYSTPLTFGGGTKVEIK	14.0387	135.87	166.344	0	0.225219	0
CMAB0	L	DIVLTQSPDSLAVSLGERATINCKSSQSVLYSSNNQNYLAWYQQKAGQAPKLLIYWASSRESGVPDRFSGSGSGADFTLTINSLQTEDVATYYCQQFYSTPLTFGGGTKVEIK	4.64047	135.87	156.571	0	0.225219	0
CMAB0	L	DIVMTQSPDSLTVSLGERATINCKSNQSVLYSSNNVNYLAWYQQKSGQPPKLLIYWASTRESGVPDRFSGSGSGADFTLIINSLQAEDVAVYYCQQYYSTPLTFGGGTKVEIK	1.32	135.9	156.1	0	0.2	0
CMAB0	L	DIVLTQSPDSLTVSLGERATINCKSSQKILYSSNNKNYLAWYQQKPGQAPKLLIYWASTRESGVPDRFSAGGSGTDFTLTISGLQADDVGIYYCQQYYNPPWAFGQGTKVEIR	32.2659	137.22	158.426	0	0.225219	0
CMAB0	L	DTVMTQSPDFLTVSLGERATINCKSSQNVLDNANKKNYLAWYQQRPGQPPKLLIYWASTRESGVPDRFSGSGSGTDFTLTISSLQAEDVAVYYCQQYYGIPFTFGPGTKVDVK	2.24821	137.22	156.29	0	0.225219	0
CMAB0	L	DIVVTQSPDSLALSLGERATINCKSSQSLLYTSNNKNFLAWYQQKPGQPPKLLIYWASTRESGVPDRFSGSGSGTDFTLTITSLQPEDVAVYYCQQHYNTPFTFGPGTRVDVK	8.88342	137.22	159.304	0	0.225219	0
CMAB0	L	DIVMTQSPDSLAVSLGERATINCQSSRSISHPSKNQDYLAWYRQKAGQPPQLLVYWASTRESGVPDRFSGSGSGTDFTLTISSLQAEDVAVYYCLQYYSMPFTFGPGTKVDIK	-2.53453	137.22	159.304	0	0.225219	0
CMAB0	L	DVVLTQSPDSLAVSLGERATINCKSSQSILYSSSSQRYLAWYQQKAGQPPKLLIHWTSTRKSGVPDRFTGSGSGTDFTLTINNVQAEDVAVYYCQQYFGSPPWTFGQGTRVEIK	1.53	137.8	158.8	0	0.2	0
CMAB0	L	DIVMTQSPDSLAVSLGERATINCKSSQSVLDSSNNRKCLGWFQQRPGQAPKLLIYGASARAPGVPDRFTGSGSATDFTLTISSLQTEDVAVYYCQQYISSPLTFGPGTKVEIK	7.16462	137.82	166.804	0	0.225219	0
CMAB0	L	DIVMTQSPDSLAVSVGERATINCKSSLNILSSSYNKNSLTWYQQRPGQPPKLLIYWASTRDSGVPDRFSGSGSGTDFTLTISNLQPEDVAVYYCQQYYSPPLTFGGGTKVEVK	9.34668	137.82	159.304	0	0.225219	0
CMAB0	L	DIVMTQSPDSLAVSLGERATINCKSSQTVLYSSNNKNYISWYQQRPGQPPKLLIYWASTRDSGVPDRFSGSGSGTDFSLTITGLQTEDVAVYYCQQYYDAPWTFGQGTKVEVK	3.46175	137.82	159.304	0	0.225219	0
CMAB0	L	DIVMTQSPDSLTVSLGERATINCKSSRSVLYSANNKNYLAWYQQKPGQPPKLLVSWASTRESGVPDRFSGSGSATDFTLTITSLQAEDVAVYYCQQYHSTPLTFGGGTKVEIR	0.19	137.8	166.3	0	0.2	0
CMAB0	L	DIVMTQSPDSLSVSLGERATINCKSSQSVLSSSNGRDYLAWYQHRPGQPPNLIIYWASTRESGVPDRFSGSGSGTDFTLTISSLQAEDVAVYYCQQDDNSPFIFGHGTKVDIK	15.8622	138.69	159.304	0	0.225219	0
CMAB0	L	DIVMTQSPDSLSVSLGGRATINCKASQSLFHSDNSKDFLAWYHQKPGQPPKLLMSWASTRESGVPDRFSGSGSGTDFTLTISSLQAEDVAVYYCQQYLSAPLTFGPGTRVDIK	92.9804	138.97	159.304	0	0.225219	0
CMAB0	L	EIVMTQSPDSLTVSLGERATINCKSSQNLLNGSNNKNYLAWYQQKSGQPPKLLMSWASTRESGVPERFSGSGSATDFSLTISSLQAEDVAVYYCQQFHSSPGTFGQGTKVEIR	2.40551	139.02	166.347	0	0.225219	0
CMAB0	L	DIVMTQSPDSLTVSLGERATINCKSSQSVFKDSDNNNYLAWYQQKPGQPPRLVIYWASTRESGVPDRFSGSGSGTDFTLSINSLQAEDVAVYYCQQTYSGPITFGQGTRLDIK	6.46541	139.17	159.304	0	0.225219	0
CMAB0	L	DIVMTQSPDTLSVSLGERATVNCKSSQSLFFDSNNKDFLAWFQQRAGQPPKLLISWASTRAYGVPDRFSGSGSGTDFTLTINNVQSEDVAVYYCQQYFSSTGYSFGQGTRLEIK	3.30517	139.77	159.304	0	0.225219	0
CMAB0	L	DIVMTQSPDSLPVSLGERATVNCRSSQSVLYSSNNKNYLAWYQQKPGQPPKLLISWASTRESGVPDRFTGSGSGTDFTLTITSLQPEDVAVYYCQQYYAIPPTFGQGTRLEIR	22.1704	139.77	159.304	0	0.225219	0
CMAB0	L	DIVMTQSPDFLAVSLGERATINCKSSQSVLFNSNNRNYFAWYQQKPGQAPRLLVYWASTRESGVPERFSGSGSGTDFTLTINNLQAEDVAVYYCQQYYSTPWTFGQGTRVEIK	5.71442	140.37	159.764	0	0.225219	0
CMAB0	L	DIVMTQSPDSLSVSLGGRATINCKTSQSLFHSDNSKDFLAWYHQKPGQPPKLLMSWASTRKSGVPDRFSGSGSGTDFTLTISSLQAEDVAVYYCQQDLYAPLTFGHGTKVDIK	94.9265	143.02	159.304	0	0.225219	0
CMAB0	L	DIVMTQSPDSLAVSLGERATINCKSSQSVLYSSNNKNLLAWYQHKAGQAPRLLIYSASTREPGVPDRFTGSGSGTDFTLTISSLQAEDVAVYYCHQYVTYPLTFGPGTKVDVK	9.79188	143.22	159.764	0	0.225219	0
CMAB0	L	DTVMTQSPDFLTVSLGERATINCKSSQNVLDNANKKNYLAWYQQRPGQPPKLLIYWASTRESGVPDRFSGSGSGTDFTLTISSLQAEDVAVYYCQQDDSIPFTFGHGTKVDVK	2.39989	143.22	156.29	0	0.225219	0
CMAB0	L	DIVMTQSPDFLAVSLGERATINCKSSQSVFYSSDNHNYLAWYQHKPGQPPKLLMFWASTRDSGVPDRFSASGSGTDFTLTISSLQSEDVAVYYCQQYYGTPFTFGGGTRVEIK	16.2518	143.82	159.3	0	0.225219	0
CMAB0	L	DIVMTQSPDSLTLSVGERATINCKSSQSVLFTSNSRNYLAWYHQKPGQPPKLLISWASTRESGVPDRFSGSGSGTDFTLTISGLQAEDVGVYYCQQYDSLPLTFGGGTKVEIR	20.2108	143.82	159.304	0	0.225219	0
CMAB0	L	DIVMTQSPDFLAVSLGERATINCKSSQSVLYSPNQRNYLAWYQHKAGQPPRLLIYWASTRESGVPDRFSGSGSGADFSLTISSLQAEDVAVYYCQQYHSIPWTFGQGTRVEIK	8.84017	145.77	156.111	0	0.225219	0
CMAB0	L	DIVMTQSPDFLAVSLGERATINCKSSQSVLYSSNNNNYLAWYQHKPGQPPKLLIYWASTRESGVPDRFSGSGSGTDFTLTINNLQPEDVAVYYCQQDDSTPFTFGHGTKVDIK	18.8178	147.27	159.304	0	0.225219	0
CMAB0	L	DIVMTQSPDSLAVSLGERATINCKSSQNILYSSNNKNYLAWYQQKPGQPPKLLISWASTRESGVPDRFSGSRSGTDFSLIISGLQAEDVAVYYCQQYNSFPFTFGPGTKVDIK	125.552	147.75	159.304	0	0.225219	0
CMAB0	L	DIVMTQSPDSLTVSLGERATINCKPSQNILHHFNNKEYLAWYQQKPGQPPKLLLYWASARVSGVPDRFSGSGSGTDFTLTISRLQPDDVGIYYCQQDISTPPTFGQGTRLEIR	7.72599	151.65	159.304	0	0.225219	0
